# Deciphering the Timing and Impact of Life-extending Interventions: Temporal Efficacy Profiler Distinguishes Early, Midlife, and Senescence Phase Efficacies

**DOI:** 10.1101/2024.03.27.585737

**Authors:** Nisi Jiang, Catherine J. Cheng, Qianqian Liu, Randy Strong, Jonathan Gelfond, James F. Nelson

## Abstract

Evidence that life-extending interventions are not uniformly effective across the lifespan calls for an analytic tool that can estimate age-specific treatment effects on mortality hazards. Here we report such a tool, applying it to mouse data from 42 compounds tested in the NIA Interventions Testing Program. This tool identified agents that either reduced (22) or increased (15) mortality hazards or did both (2) in at least one sex, most with marked variation in the duration of efficacy and magnitude of effect size. Only 8 reduced mortality hazards after 90% mortality, when the burden of senescence is the greatest. Sex differences were common. This new analytic tool complements the commonly used log-rank test. It detects more potential life-extending candidates (22 versus 10) and indicates when during the life course they are effective. It also uncovers adverse effects.
