## Supplemental Table 1 for "Deciphering the Timing and Impact of Life-extending Interventions: Temporal Efficacy Profiler Distinguishes Early, Midlife, and Senescence Phase Efficacies"

### Sheet: Table S1
Compound	Cohort	Dose (ppm)	Age of Onset (months)	Age-specific Drug Effects on Mortality in Males_Bootstrap	Age-specific Drug Effects on Mortality in Males_Asymptotic	Allison-Wang Test	Log-rank Test	Gehan Test	Age-specific Drug Effects on Mortality in Females_Bootstrap	Age-specific Drug Effects on Mortality in Females_Asymptotic	Allison-Wang Test	Log-rank Test	Gehan Test
Aspirin	2004	21	4			0.1703	0.0105713	0.0103196			1	0.219857	0.264758
Nordihydroguaiaretic acid (NDGA)	2004	2500	9			0.1629	0.000561883	0.000118312			0.8634	0.670007	0.750124
Caffeic Acid Phenethyl Ester (CAPE)#	2005	300	4			0.5405	0.80329	0.963611			0.8651	0.0665252	0.0481221
Rapamycin	2005	14	20			< 0.0001	< 0.0001	< 0.0001			< 0.0001	< 0.0001	< 0.0001
Enalapril#	2005	120	4			1	0.219997	0.0460158			0.4868	0.900144	0.831288
Rapamycin	2006	14	9			< 0.0001	< 0.0001	0.000482103			< 0.0001	< 0.0001	< 0.0001
Simvastatin#	2006	12	10			0.1105	0.2821	0.3349			0.4851	0.2615	0.0951
Simvastatin#	2006	120	10			0.1085	0.998341	0.520824			0.2212	0.552623	0.935678
Green Tea Extract#	2007	2000	4			0.3099	0.392096	0.224004			0.7276	0.368592	0.0343672
Oxaloacetic acid (OAA)#	2007	2200	4			0.6136	0.418468	0.493869			0.729	0.442396	0.246571
Medium-Chain Triglyceride Oil (MCTO)#	2007	60000	4			0.4007	0.4165	0.95			0.2281	0.1506	0.2134
Acarbose	2009	1000	4			< 0.0001	< 0.0001	< 0.0001			0.0006	0.00480891	0.0516265
Rapamycin	2009	14	9			0.0068	0.00339009	0.0200856			< 0.0001	< 0.0001	< 0.0001
Rapamycin	2009	42	9			0.0009	< 0.0001	< 0.0001			< 0.0001	< 0.0001	< 0.0001
Rapamycin	2009	4.7	9			0.0034	0.199043	0.542763			< 0.0001	< 0.0001	< 0.0001
17-a-estradiol	2009	4.8	10			0.0927	0.00248383	0.00068989			0.7247	0.934936	0.770678
Fish Oil#	2010	15000	9			0.8642	0.262744	0.21767			0.4815	0.0896737	0.114077
Fish Oil#	2010	50000	9			0.3174	0.217869	0.245892			0.4814	0.246456	0.700339
Nordihydroguaiaretic acid (NDGA)	2010	800	6			0.8639	0.0228034	0.0130493
Nordihydroguaiaretic acid (NDGA)	2010	2500	6			0.8637	0.0146948	0.000496598
Nordihydroguaiaretic acid (NDGA)	2010	5000	6			0.0874	0.00275284	0.00156044			0.5938	0.416435	0.264717
Rapa_Met	2011	1000, 14	9			< 0.0001	< 0.0001	< 0.0001			< 0.0001	< 0.0001	< 0.0001
Ursodeoxycholic Acid (UDCA)#	2011	5000	5			0.8679	0.44766	0.0672036			0.4912	0.7219	0.627166
17-a-estradiol	2011	14	10			< 0.0001	< 0.0001	< 0.0001			0.8638	0.976322	0.51736
Metformin#	2011	1000	9			0.3236	0.347735	0.0494948			0.617	0.724621	0.988533
Protandim	2011	600	10			0.103	0.00948733	0.0192647			0.1633	0.291112	0.397062
Acarbose	2012	1000	16			0.0003	< 0.0001	0.0108229			0.0579	0.0723047	0.209517
2-(2-Hydroxyphenyl) benzoxazole (HBX)#	2012	1	15			0.3255	0.435241	0.721411			0.607	0.432109	0.5269
INT-767#	2012	180	10			0.2397	0.111366	0.407034			0.2999	0.753324	0.981458
Acarbose	2013	400	8			0.0011	< 0.0001	< 0.0001			0.3975	0.0330107	0.184964
Acarbose	2013	1000	8			0.0008	< 0.0001	< 0.0001			0.0065	0.00271371	0.00827221
Acarbose	2013	2500	8			< 0.0001	< 0.0001	< 0.0001			0.1321	0.00609325	0.0115578
Glycine	2014	80000	9			0.0043	0.00237452	0.0508065			0.2188	0.0166656	0.0346485
Rapa_start_stop	2015	42	20 (until 23)			0.158	0.0243342	0.0218232			0.1664	0.147452	0.163357
Rapa_cycle	2015	42	20 (on off)			0.0251	0.0019118	0.00727735			< 0.0001	< 0.0001	0.00261044
Rapamycin	2015	42	20			0.01	0.000656558	0.000692849			< 0.0001	< 0.0001	< 0.0001
Minocycline#	2015	300	6			0.3937	0.992176	0.54272			0.6048	0.378485	0.306045
DMAG#	2015	30	6			0.7385	0.117334	0.032124			0.39	0.121371	0.0781274
Candesartan Cilexetil (CC)#	2016	30	8			0.7327	0.370352	0.149579			0.0589	0.234992	0.723775
Geranylgeranyl Acetone (GGA)#	2016	600	9			0.7297	0.720267	0.422438			0.176	0.720098	0.825525
Nicotinamide Riboside (NR)#	2016	1000	8			1	0.252227	0.349368			0.8646	0.612011	0.265581
Canagliflozin	2016	180	7			< 0.0001	< 0.0001	< 0.0001			0.4985	0.512026	0.771575
MIF098#	2016	240	8			1	0.644702	0.199031			0.3954	0.0687534	0.0628997
17-a-estradiol	2016	14.4	20			0.1743	0.00637128	0.0040258
17-a-estradiol	2016	14.4	16			0.0042	< 0.0001	< 0.0001
PB125#	2017	See Pub	5			0.3126	0.636119	0.936577			0.2908	0.158364	0.490697
(R/S)-1,3-butanediol (BD)	2017	100000	6			0.314	0.109736	0.0248063			0.1208	0.0394554	0.163242
Rapa_Aca	2017	14.7, 1000	9			< 0.0001	< 0.0001	< 0.0001			< 0.0001	< 0.0001	< 0.0001
Rapa_Aca	2017	14.7, 1000	16			< 0.0001	< 0.0001	0.00258272			< 0.0001	< 0.0001	< 0.0001
Captopril	2017	180	5			0.0195	0.00100029	0.000495314			0.0141	0.00196706	0.0307454
L-leucine#	2017	40000	5			0.5083	0.272307	0.400455			0.3908	0.201012	0.6748
Syringaresinol#	2017	300	5			0.4137	0.941295	0.240384			0.4977	0.998221	0.61221
Sulindac (Sul)	2017	5	5			0.1779	0.6909	0.7924			0.2301	0.8672	0.7794
b-Guanidinopropionic Acid (bGPA)#	2015	3300	6			1	0.734227	0.759436			0.6082	0.907901	0.561063
Resveratrol#	2006	300	4			0.3999	0.967395	0.420351			0.1623	0.872215	0.171258
			Age (days)					Age (days)
