## Supplemental Table 2 for "Deciphering the Timing and Impact of Life-extending Interventions: Temporal Efficacy Profiler Distinguishes Early, Midlife, and Senescence Phase Efficacies"

### Sheet: Sheet1
Cohort	Compound	Sex	Dose (ppm)	Age initiated (mo)	Sample size
C2009	17aE2	f	4.8	10	136
C2009	17aE2	m	4.8	10	156
C2011	17aE2	f	14	10	136
C2011	17aE2	m	14	10	156
C2016	17aE2	m	14.4	16	156
C2016	17aE2	m	14.4	20	159
C2004	4-OH-PBN	f	315	4	144
C2004	4-OH-PBN	m	315	4	180
C2009	ACA	f	1000	4	136
C2009	ACA	m	1000	4	156
C2012	ACA	f	1000	16	136
C2012	ACA	m	1000	16	156
C2013	ACA	f	1000	4	144
C2013	ACA	m	1000	4	162
C2013	ACA	f	2500	4	152
C2013	ACA	m	2500	4	168
C2013	ACA	f	400	4	140
C2013	ACA	m	400	4	165
C2004	Asp	f	21	4	144
C2004	Asp	m	21	4	180
C2014	Asp	f	200	11	136
C2014	Asp	m	200	11	156
C2014	Asp	f	60	11	136
C2014	Asp	m	60	11	156
C2017	BD	f	100000	6	136
C2017	BD	m	100000	6	156
C2015	bGPA	f	3300	6	136
C2015	bGPA	m	3300	6	156
C2016	Cana	f	180	7	136
C2016	Cana	m	180	7	156
C2005	CAPE	f	300	4	148
C2005	CAPE	m	300	4	183
C2005	CAPE	f	30	4	144
C2005	CAPE	m	30	4	180
C2017	Capt	f	180	5	136
C2017	Capt	m	180	5	156
C2016	CC	f	30	8	136
C2016	CC	m	30	8	156
C2004	Control	f	N/A	N/A	288
C2004	Control	m	N/A	N/A	379
C2005	Control	f	N/A	N/A	296
C2005	Control	m	N/A	N/A	378
C2006	Control	f	N/A	N/A	272
C2006	Control	m	N/A	N/A	342
C2007	Control	f	N/A	N/A	281
C2007	Control	m	N/A	N/A	294
C2009	Control	f	N/A	N/A	280
C2009	Control	m	N/A	N/A	300
C2010	Control	f	N/A	N/A	280
C2010	Control	m	N/A	N/A	300
C2011	Control	f	N/A	N/A	288
C2011	Control	m	N/A	N/A	306
C2012	Control	f	N/A	N/A	284
C2012	Control	m	N/A	N/A	300
C2013	Control	f	N/A	N/A	288
C2013	Control	m	N/A	N/A	312
C2014	Control	f	N/A	N/A	280
C2014	Control	m	N/A	N/A	300
C2015	Control	f	N/A	N/A	280
C2015	Control	m	N/A	N/A	300
C2016	Control	f	N/A	N/A	304
C2016	Control	m	N/A	N/A	303
C2017	Control	f	N/A	N/A	280
C2017	Control	m	N/A	N/A	300
C2007	Cur	f	2000	4	132
C2007	Cur	m	2000	4	158
C2015	DMAG	f	30	6	136
C2015	DMAG	m	30	6	156
C2005	Enal	f	120	4	144
C2005	Enal	m	120	4	180
C2010	FO	f	15000	9	136
C2010	FO	m	15000	9	156
C2010	FO	f	50000	9	136
C2010	FO	m	50000	9	156
C2016	GGA	f	600	9	136
C2016	GGA	m	600	9	156
C2014	Gly	f	80000	9	136
C2014	Gly	m	80000	9	156
C2007	GTE	f	2000	4	130
C2007	GTE	m	2000	4	153
C2012	HBX	f	1	15	136
C2012	HBX	m	1	15	156
C2012	INT-767	f	180	10	136
C2012	INT-767	m	180	10	156
C2014	Inu	f	600	11	136
C2014	Inu	m	600	11	156
C2017	Leu	f	40000	5	136
C2017	Leu	m	40000	5	156
C2009	MB	f	28	4	136
C2009	MB	m	28	4	156
C2007	MCTO	f	60000	4	136
C2007	MCTO	m	60000	4	153
C2011	Met	f	1000	9	144
C2011	Met	m	1000	9	162
C2011	MetRapa	f	1000, 14	9	144
C2011	MetRapa	m	1000, 14	9	162
C2016	MIF098	f	240	8	136
C2016	MIF098	m	240	8	156
C2015	Min	f	300	6	136
C2015	Min	m	300	6	156
C2015	MitoQ	f	100	7	136
C2015	MitoQ	m	100	7	156
C2004	NDGA	f	2500	9	149
C2004	NDGA	m	2500	9	180
C2010	NDGA	m	2500	6	156
C2010	NDGA	f	5000	6	136
C2010	NDGA	m	5000	6	156
C2010	NDGA	m	800	6	156
C2004	NFP	f	200	4	144
C2004	NFP	m	200	4	181
C2016	NR	f	1000	8	136
C2016	NR	m	1000	8	156
C2007	OAA	f	2200	4	134
C2007	OAA	m	2200	4	153
C2017	PB125	f	see publication	5	136
C2017	PB125	m	see publication	5	156
C2011	Prot	f	600	10	136
C2011	Prot	m	600	10	156
C2005	Rapa	f	14	20	144
C2005	Rapa	m	14	20	177
C2006	Rapa	f	14	9	144
C2006	Rapa	m	14	9	171
C2009	Rapa	f	14	9	136
C2009	Rapa	m	14	9	156
C2009	Rapa	f	4.7	9	136
C2009	Rapa	m	4.7	9	156
C2009	Rapa	f	42	9	136
C2009	Rapa	m	42	9	156
C2015	Rapa	f	42	20	136
C2015	Rapa	m	42	20	156
C2017	Rapa_ACA	f	14.7, 1000	16	136
C2017	Rapa_ACA	m	14.7, 1000	16	156
C2017	Rapa_ACA	f	14.7, 1000	9	136
C2017	Rapa_ACA	m	14.7, 1000	9	156
C2015	Rapa_hi_cycle	f	42	20	136
C2015	Rapa_hi_cycle	m	42	20	159
C2015	Rapa_hi_start_stop	f	42	20	136
C2015	Rapa_hi_start_stop	m	42	20	153
C2006	Res	f	1200	12	144
C2006	Res	m	1200	12	168
C2006	Res	f	300	12	144
C2006	Res	m	300	12	165
C2007	Res	f	300	4	131
C2007	Res	m	300	4	153
C2006	Sim	f	120	10	144
C2006	Sim	m	120	10	168
C2006	Sim	f	12	10	143
C2006	Sim	m	12	10	167
C2017	Sul	f	5	5	136
C2017	Sul	m	5	5	156
C2017	Syr	f	300	5	136
C2017	Syr	m	300	5	156
C2014	TM5441	f	60	11	136
C2014	TM5441	m	60	11	156
C2013	UA	f	2000	10	148
C2013	UA	m	2000	10	168
C2011	UDCA	f	5000	5	136
C2011	UDCA	m	5000	5	156
